# Primate innate immune responses to bacterial and viral pathogens reveals an evolutionary trade-off between strength and specificity

**DOI:** 10.1101/2020.07.23.218339

**Authors:** Mohamed Bayoumi Fahmy Hawash, Joaquin Sanz-Remón, Jean-Christophe Grenier, Jordan Kohn, Vania Yotova, Zach Johnson, Robert E. Lanford, Jessica F. Brinkworth, Luis B. Barreiro

**Affiliations:** CHU Sainte-Justine, University of Montreal, Montreal, Canada; Departamento de Fiscia Teórica, Universidad de Zaragoza, Zaragoza, Spain; Institute BIFI for Biocomputation and Physics of Complex Systems, Universidad de Zaragoza, Zaragoza, Spain; Montreal Heart Institute, University of Montreal, Montreal, Canada; Department of Neuroscience, Emory University, University of California San Diego, United States; Department of Psychiatry, College of Health Sciences, University of California San Diego, United States; Illumina, San Diego CA, United States; Southwest National Primate Research Center, Texas Biomedical Research Institute, San Antonio, TX 78227, USA; Department of Anthropology, University of Illinois Urbana-Champaign, United States; Carl R. Woese, Institute for Genomic Biology, University of Illinois Urbana-Champaign, United States; Department of Genetic Medicine, University of Chicago, Chicago, United States

**Keywords:** Pathogen-associated molecular patterns, primate evolution, early immune responses to infection, immunodeficiency viruses, Gram-negative bacteria

## Abstract

Despite their close genetic relatedness, apes and African and Asian monkeys (AAMs), strongly differ in their susceptibility to severe bacterial and viral infections that are important causes of human disease. Such differences between humans and other primates are thought to be a result, at least in part, of inter-species differences in immune response to infection. However, due to the lack of comparative functional data across species, it remains unclear in what ways the immune systems of humans and other primates differ. Here, we report the whole genome transcriptomic responses of ape species (human, common chimpanzee) and AAMs (rhesus macaque and olive baboon) to bacterial and viral stimulation. We find stark differences in the responsiveness of these groups, with apes mounting a markedly stronger early transcriptional response to both viral and bacterial stimulation, altering the transcription of ∼40% more genes than AAMs. Additionally, we find that genes involved in the regulation of inflammatory and interferon responses show the most divergent early transcriptional responses across primates and that this divergence is attenuated over time. Finally, we find that relative to AAMs, apes engage a much less specific immune response to different classes of pathogens during the early hours of infection, upregulating genes typical of anti-viral and anti-bacterial responses regardless of the nature of the stimulus. Overall, these findings suggest apes exhibit increased sensitivity to bacterial and viral immune stimulation, activating a broader array of defense molecules that may be beneficial for early pathogen killing at the potential cost of increased energy expenditure and tissue damage.
