## Supplementary Table 10 for "Primate innate immune responses to bacterial and viral pathogens reveals an evolutionary trade-off between strength and specificity"

### Sheet: Sheet1
Target	Isotype	Clone	Supplier
Human CD3	Mouse BALB/c IgG3 λ	SP34	BD Biosciences
Human CD4	Mouse BALB/c IgG1, κ	L200	BD Biosciences
Human CD8	Mouse IgG1, κ	RPA-T8 B9.11	BD Biosciences/Beckman Coulter
Human CD14	Mouse IgG2a, κ	M5E2	Biolegend
Human CD16	Mouse IgG1, κ	3G8	Biolegend
Human CD20	Mouse BALB/c IgG1, κ	2H7	BD Biosciences
Human CD56	Mouse IgG1, κ	HCD56	Biolegend
Human CD66	Mouse BALB/c IgG2a, κ	B1.1/CD66	BD Biosciences
