## Supplementary Table 1 for "Primate innate immune responses to bacterial and viral pathogens reveals an evolutionary trade-off between strength and specificity"

### Sheet: Sheet1
samples	species	individual.ID	ligand	time	sex	ligandtime
PCF_26198_GARD24	Baboon	26198	GARD	24	F	GARD24
PCF_26198_LPS24	Baboon	26198	LPS	24	F	LPS24
PCF_26198_NC24	Baboon	26198	NC	24	F	NC24
PCF_26198_NC4	Baboon	26198	NC	4	F	NC4
PCM_26322_GARD24	Baboon	26322	GARD	24	M	GARD24
PCM_26322_GARD4	Baboon	26322	GARD	4	M	GARD4
PCM_26322_LPS24	Baboon	26322	LPS	24	M	LPS24
PCM_26322_LPS4	Baboon	26322	LPS	4	M	LPS4
PCM_26322_NC24	Baboon	26322	NC	24	M	NC24
PCM_26322_NC4	Baboon	26322	NC	4	M	NC4
PCM_26800_GARD24	Baboon	26800	GARD	24	M	GARD24
PCM_26800_GARD4	Baboon	26800	GARD	4	M	GARD4
PCM_26800_LPS24	Baboon	26800	LPS	24	M	LPS24
PCM_26800_NC24	Baboon	26800	NC	24	M	NC24
PCM_26800_NC4	Baboon	26800	NC	4	M	NC4
PCM_27908_GARD24	Baboon	27908	GARD	24	M	GARD24
PCM_27908_GARD4	Baboon	27908	GARD	4	M	GARD4
PCM_27908_LPS24	Baboon	27908	LPS	24	M	LPS24
PCM_27908_NC24	Baboon	27908	NC	24	M	NC24
PCF_28075_GARD24	Baboon	28075	GARD	24	F	GARD24
PCF_28075_GARD4	Baboon	28075	GARD	4	F	GARD4
PCF_28075_LPS24	Baboon	28075	LPS	24	F	LPS24
PCF_28075_NC24	Baboon	28075	NC	24	F	NC24
PCF_28075_NC4	Baboon	28075	NC	4	F	NC4
PCF_28285_GARD24	Baboon	28285	GARD	24	F	GARD24
PCF_28285_GARD4	Baboon	28285	GARD	4	F	GARD4
PCF_28285_LPS24	Baboon	28285	LPS	24	F	LPS24
PCF_28285_NC24	Baboon	28285	NC	24	F	NC24
PCF_28589_GARD24	Baboon	28589	GARD	24	F	GARD24
PCF_28589_GARD4	Baboon	28589	GARD	4	F	GARD4
PCF_28589_LPS24	Baboon	28589	LPS	24	F	LPS24
PCF_28589_NC24	Baboon	28589	NC	24	F	NC24
PCF_28589_NC4	Baboon	28589	NC	4	F	NC4
PCM_28740_GARD24	Baboon	28740	GARD	24	M	GARD24
PCM_28740_GARD4	Baboon	28740	GARD	4	M	GARD4
PCM_28740_LPS24	Baboon	28740	LPS	24	M	LPS24
PCM_28740_NC24	Baboon	28740	NC	24	M	NC24
PCF_28589_LPS4	Baboon	28589	LPS	4	F	LPS4
PCF_28285_LPS4	Baboon	28285	LPS	4	F	LPS4
PCM_28740_LPS4	Baboon	28740	LPS	4	M	LPS4
PCM_28740_NC4	Baboon	28740	NC	4	M	NC4
PCM_27908_LPS4	Baboon	27908	LPS	4	M	LPS4
PCM_27908_NC4	Baboon	27908	NC	4	M	NC4
PCF_28285_NC4	Baboon	28285	NC	4	F	NC4
PCF_26198_LPS4	Baboon	26198	LPS	4	F	LPS4
HSF_100243_GARD24	Human	100243	GARD	24	F	GARD24
HSF_100243_GARD4	Human	100243	GARD	4	F	GARD4
HSF_100243_LPS24	Human	100243	LPS	24	F	LPS24
HSF_100243_NC24	Human	100243	NC	24	F	NC24
HSF_100243_NC4	Human	100243	NC	4	F	NC4
HSF_100443_GARD24	Human	100443	GARD	24	F	GARD24
HSF_100443_GARD4	Human	100443	GARD	4	F	GARD4
HSF_100443_LPS24	Human	100443	LPS	24	F	LPS24
HSF_100443_LPS4	Human	100443	LPS	4	F	LPS4
HSF_100443_NC4	Human	100443	NC	4	F	NC4
HSF_100753_GARD4	Human	100753	GARD	4	F	GARD4
HSF_100753_LPS24	Human	100753	LPS	24	F	LPS24
HSF_100753_NC4	Human	100753	NC	4	F	NC4
HSF_100243_LPS4	Human	100243	LPS	4	F	LPS4
HSF_100443_NC24	Human	100443	NC	24	F	NC24
HSF_100753_LPS4	Human	100753	LPS	4	F	LPS4
HSF_100753_NC24	Human	100753	NC	24	F	NC24
HSF_100753_GARD24	Human	100753	GARD	24	F	GARD24
HSM_101043_NC24	Human	101043	NC	24	M	NC24
HSM_101043_LPS24	Human	101043	LPS	24	M	LPS24
HSM_101053_GARD4	Human	101053	GARD	4	M	GARD4
HSM_101053_NC24	Human	101053	NC	24	M	NC24
HSM_100633_GARD24	Human	100633	GARD	24	M	GARD24
HSM_100633_NC24	Human	100633	NC	24	M	NC24
HSM_100633_NC4	Human	100633	NC	4	M	NC4
HSM_101043_GARD24	Human	101043	GARD	24	M	GARD24
HSM_101043_GARD4	Human	101043	GARD	4	M	GARD4
HSM_101043_LPS4	Human	101043	LPS	4	M	LPS4
HSM_101043_NC4	Human	101043	NC	4	M	NC4
HSM_101053_GARD24	Human	101053	GARD	24	M	GARD24
HSM_101053_LPS24	Human	101053	LPS	24	M	LPS24
HSM_101053_LPS4	Human	101053	LPS	4	M	LPS4
HSM_101053_NC4	Human	101053	NC	4	M	NC4
HSM_100633_LPS4	Human	100633	LPS	4	M	LPS4
HSM_100633_GARD4	Human	100633	GARD	4	M	GARD4
HSM_100633_LPS24	Human	100633	LPS	24	M	LPS24
PTF_4X0421_LPS4	Chimp	4X0421	LPS	4	F	LPS4
PTF_4X0421_GARD4	Chimp	4X0421	GARD	4	F	GARD4
PTF_4X0421_LPS24	Chimp	4X0421	LPS	24	F	LPS24
PTF_4X0427_NC4	Chimp	4X0427	NC	4	F	NC4
PTF_4X0427_GARD24	Chimp	4X0427	GARD	24	F	GARD24
PTF_4X0428_LPS4	Chimp	4X0428	LPS	4	F	LPS4
PTF_4X0428_NC24	Chimp	4X0428	NC	24	F	NC24
PTF_4X0428_GARD24	Chimp	4X0428	GARD	24	F	GARD24
PTF_4X0421_GARD24	Chimp	4X0421	GARD	24	F	GARD24
PTF_4X0421_NC24	Chimp	4X0421	NC	24	F	NC24
PTF_4X0421_NC4	Chimp	4X0421	NC	4	F	NC4
PTF_4X0427_GARD4	Chimp	4X0427	GARD	4	F	GARD4
PTF_4X0427_LPS24	Chimp	4X0427	LPS	24	F	LPS24
PTF_4X0427_LPS4	Chimp	4X0427	LPS	4	F	LPS4
PTF_4X0427_NC24	Chimp	4X0427	NC	24	F	NC24
PTF_4X0428_GARD4	Chimp	4X0428	GARD	4	F	GARD4
PTF_4X0428_LPS24	Chimp	4X0428	LPS	24	F	LPS24
PTF_4X0428_NC4	Chimp	4X0428	NC	4	F	NC4
PTM_4X0429_NC4	Chimp	4X0429	NC	4	M	NC4
PTM_4X0429_LPS4	Chimp	4X0429	LPS	4	M	LPS4
PTM_4X0429_GARD4	Chimp	4X0429	GARD	4	M	GARD4
PTM_4X0429_NC24	Chimp	4X0429	NC	24	M	NC24
PTM_4X0437_LPS4	Chimp	4X0437	LPS	4	M	LPS4
PTM_4X0437_NC24	Chimp	4X0437	NC	24	M	NC24
PTM_4X0437_GARD24	Chimp	4X0437	GARD	24	M	GARD24
PTM_4X0429_GARD24	Chimp	4X0429	GARD	24	M	GARD24
PTM_4X0429_LPS24	Chimp	4X0429	LPS	24	M	LPS24
PTM_4X0437_GARD4	Chimp	4X0437	GARD	4	M	GARD4
PTM_4X0437_LPS24	Chimp	4X0437	LPS	24	M	LPS24
PTM_4X0437_NC4	Chimp	4X0437	NC	4	M	NC4
PTM_4X0518_GARD4	Chimp	4X0518	GARD	4	M	GARD4
PTM_4X0518_LPS24	Chimp	4X0518	LPS	24	M	LPS24
PTM_4X0518_LPS4	Chimp	4X0518	LPS	4	M	LPS4
PTM_4X0518_NC24	Chimp	4X0518	NC	24	M	NC24
PTM_4X0518_NC4	Chimp	4X0518	NC	4	M	NC4
PTM_4X0518_GARD24	Chimp	4X0518	GARD	24	M	GARD24
RMF_25375_GARD24	Rhesus macaque	25375	GARD	24	F	GARD24
RMF_25375_GARD4	Rhesus macaque	25375	GARD	4	F	GARD4
RMF_25375_LPS4	Rhesus macaque	25375	LPS	4	F	LPS4
RMF_25375_NC24	Rhesus macaque	25375	NC	24	F	NC24
RMF_25375_NC4	Rhesus macaque	25375	NC	4	F	NC4
RMF_25375_LPS24	Rhesus macaque	25375	LPS	24	F	LPS24
RMF_Mg6_GARD4	Rhesus macaque	MG6	GARD	4	F	GARD4
RMF_Mg6_NC24	Rhesus macaque	MG6	NC	24	F	NC24
RMF_MG6_GARD24	Rhesus macaque	MG6	GARD	24	F	GARD24
RMF_MG6_LPS24	Rhesus macaque	MG6	LPS	24	F	LPS24
RMF_MG6_LPS4	Rhesus macaque	MG6	LPS	4	F	LPS4
RMF_MG6_NC4	Rhesus macaque	MG6	NC	4	F	NC4
RMF_Pe14_NC4	Rhesus macaque	PE14	NC	4	F	NC4
RMF_PE14_GARD24	Rhesus macaque	PE14	GARD	24	F	GARD24
RMF_PE14_GARD4	Rhesus macaque	PE14	GARD	4	F	GARD4
RMF_PE14_LPS24	Rhesus macaque	PE14	LPS	24	F	LPS24
RMF_PE14_LPS4	Rhesus macaque	PE14	LPS	4	F	LPS4
RMF_PE14_NC24	Rhesus macaque	PE14	NC	24	F	NC24
RMM_DH7_GARD4	Rhesus macaque	DH7	GARD	4	M	GARD4
RMM_DH7_LPS24	Rhesus macaque	DH7	LPS	24	M	LPS24
RMM_DH7_LPS4	Rhesus macaque	DH7	LPS	4	M	LPS4
RMM_DH7_NC4	Rhesus macaque	DH7	NC	4	M	NC4
RMM_OL11_GARD24	Rhesus macaque	OL11	GARD	24	M	GARD24
RMM_OL11_GARD4	Rhesus macaque	OL11	GARD	4	M	GARD4
RMM_OL11_LPS24	Rhesus macaque	OL11	LPS	24	M	LPS24
RMM_OL11_LPS4	Rhesus macaque	OL11	LPS	4	M	LPS4
RMM_OL11_NC24	Rhesus macaque	OL11	NC	24	M	NC24
RMM_OL11_NC4	Rhesus macaque	OL11	NC	4	M	NC4
RMM_Sd4_LPS4	Rhesus macaque	SD4	LPS	4	M	LPS4
RMM_Sd4_NC24	Rhesus macaque	SD4	NC	24	M	NC24
RMM_Sd4_GARD24	Rhesus macaque	SD4	GARD	24	M	GARD24
RMM_SD4_GARD4	Rhesus macaque	SD4	GARD	4	M	GARD4
RMM_SD4_LPS24	Rhesus macaque	SD4	LPS	24	M	LPS24
RMM_SD4_NC4	Rhesus macaque	SD4	NC	4	M	NC4
