## Supplementary Table 2 for "Primate innate immune responses to bacterial and viral pathogens reveals an evolutionary trade-off between strength and specificity"

### Sheet: Sheet1
p.values	cell.pop	comparisons
0.937229	PMN	human.vs.chimp
0.042624	PMN	human.vs.baboon
1	PMN	human.vs.macaque
0.01998	PMN	chimp.vs.baboon
0.937229	PMN	chimp.vs.macaque
0.01998	PMN	baboon.vs.macaque
0.0021645	Monocytes	human.vs.chimp
0.000666001	Monocytes	human.vs.baboon
0.0021645	Monocytes	human.vs.macaque
0.012654	Monocytes	chimp.vs.baboon
0.0021645	Monocytes	chimp.vs.macaque
0.00799201	Monocytes	baboon.vs.macaque
0.00865801	NK_Cells	human.vs.chimp
0.228438	NK_Cells	human.vs.baboon
0.0649351	NK_Cells	human.vs.macaque
0.042624	NK_Cells	chimp.vs.baboon
0.24026	NK_Cells	chimp.vs.macaque
0.572761	NK_Cells	baboon.vs.macaque
0.00865801	CD4_Tcells	human.vs.chimp
0.012654	CD4_Tcells	human.vs.baboon
0.132035	CD4_Tcells	human.vs.macaque
0.000666001	CD4_Tcells	chimp.vs.baboon
0.0649351	CD4_Tcells	chimp.vs.macaque
0.000666001	CD4_Tcells	baboon.vs.macaque
0.0649351	CD8_Tcells	human.vs.chimp
0.662005	CD8_Tcells	human.vs.baboon
0.484848	CD8_Tcells	human.vs.macaque
0.181152	CD8_Tcells	chimp.vs.baboon
1	CD8_Tcells	chimp.vs.macaque
0.662005	CD8_Tcells	baboon.vs.macaque
0.0930736	B_cells	human.vs.chimp
0.004662	B_cells	human.vs.baboon
0.0021645	B_cells	human.vs.macaque
0.0592741	B_cells	chimp.vs.baboon
0.0021645	B_cells	chimp.vs.macaque
0.042624	B_cells	baboon.vs.macaque
