## Supplementary Table 4 for "Primate innate immune responses to bacterial and viral pathogens reveals an evolutionary trade-off between strength and specificity"

### Sheet: Sheet1
Conserved genes at LPS.4		Conserved genes at GARD.4
ENSG00000003402;CFLAR		ENSG00000002549;LAP3
ENSG00000004455;AK2		ENSG00000003402;CFLAR
ENSG00000004468;CD38		ENSG00000010030;ETV7
ENSG00000006118;TMEM132A		ENSG00000020577;SAMD4A
ENSG00000007237;GAS7		ENSG00000023445;BIRC3
ENSG00000008118;CAMK1G		ENSG00000026103;FAS
ENSG00000010818;HIVEP2		ENSG00000031081;ARHGAP31
ENSG00000011422;PLAUR		ENSG00000050344;NFE2L3
ENSG00000013619;MAMLD1		ENSG00000050730;TNIP3
ENSG00000015475;BID		ENSG00000055332;EIF2AK2
ENSG00000023445;BIRC3		ENSG00000059378;PARP12
ENSG00000026103;FAS		ENSG00000060491;OGFR
ENSG00000026508;CD44		ENSG00000067066;SP100
ENSG00000026751;SLAMF7		ENSG00000068079;IFI35
ENSG00000031081;ARHGAP31		ENSG00000069399;BCL3
ENSG00000037897;METTL1		ENSG00000070190;DAPP1
ENSG00000042062;FAM65C		ENSG00000077150;NFKB2
ENSG00000050344;NFE2L3		ENSG00000087237;CETP
ENSG00000050730;TNIP3		ENSG00000088827;SIGLEC1
ENSG00000053524;MCF2L2		ENSG00000089127;OAS1
ENSG00000054983;GALC		ENSG00000089558;KCNH4
ENSG00000055332;EIF2AK2		ENSG00000090104;RGS1
ENSG00000056558;TRAF1		ENSG00000090339;ICAM1
ENSG00000059758;CDK17		ENSG00000099860;GADD45B
ENSG00000059915;PSD		ENSG00000100220;RTCB
ENSG00000060491;OGFR		ENSG00000100906;NFKBIA
ENSG00000060642;PIGV		ENSG00000101017;CD40
ENSG00000062194;GPBP1		ENSG00000102096;PIM2
ENSG00000064886;CHI3L2		ENSG00000102524;TNFSF13B
ENSG00000067066;SP100		ENSG00000102794;IRG1
ENSG00000067798;NAV3		ENSG00000102921;N4BP1
ENSG00000069399;BCL3		ENSG00000103642;LACTB
ENSG00000070190;DAPP1		ENSG00000103966;EHD4
ENSG00000072274;TFRC		ENSG00000104312;RIPK2
ENSG00000073756;PTGS2		ENSG00000104320;NBN
ENSG00000074660;SCARF1		ENSG00000104432;IL7
ENSG00000077150;NFKB2		ENSG00000104856;RELB
ENSG00000078098;FAP		ENSG00000105246;EBI3
ENSG00000078401;EDN1		ENSG00000105402;NAPA
ENSG00000078804;TP53INP2		ENSG00000105559;PLEKHA4
ENSG00000079215;SLC1A3		ENSG00000105939;ZC3HAV1
ENSG00000080371;RAB21		ENSG00000105967;TFEC
ENSG00000080815;PSEN1		ENSG00000106689;LHX2
ENSG00000083799;CYLD		ENSG00000106785;TRIM14
ENSG00000085117;CD82		ENSG00000107201;DDX58
ENSG00000086061;DNAJA1		ENSG00000107262;BAG1
ENSG00000088827;SIGLEC1		ENSG00000107562;CXCL12
ENSG00000089127;OAS1		ENSG00000108375;RNF43
ENSG00000089558;KCNH4		ENSG00000108679;LGALS3BP
ENSG00000089818;NECAP1		ENSG00000108700;CCL8
ENSG00000090104;RGS1		ENSG00000108753;HNF1B
ENSG00000090339;ICAM1		ENSG00000108771;DHX58
ENSG00000090376;IRAK3		ENSG00000109320;NFKB1
ENSG00000090520;DNAJB11		ENSG00000110057;UNC93B1
ENSG00000095794;CREM		ENSG00000110848;CD69
ENSG00000095951;HIVEP1		ENSG00000110911;SLC11A2
ENSG00000099860;GADD45B		ENSG00000111224;PARP11
ENSG00000099985;OSM		ENSG00000111331;OAS3
ENSG00000100024;UPB1		ENSG00000111335;OAS2
ENSG00000100644;HIF1A		ENSG00000111912;NCOA7
ENSG00000100906;NFKBIA		ENSG00000112149;CD83
ENSG00000100911;PSME2		ENSG00000112343;TRIM38
ENSG00000101017;CD40		ENSG00000112773;FAM46A
ENSG00000101310;SEC23B		ENSG00000114019;AMOTL2
ENSG00000101331;CCM2L		ENSG00000114450;GNB4
ENSG00000101336;HCK		ENSG00000114737;CISH
ENSG00000101350;KIF3B		ENSG00000115267;IFIH1
ENSG00000102096;PIM2		ENSG00000115415;STAT1
ENSG00000102100;SLC35A2		ENSG00000115956;PLEK
ENSG00000102265;TIMP1		ENSG00000116514;RNF19B
ENSG00000102755;FLT1		ENSG00000116663;FBXO6
ENSG00000102794;IRG1		ENSG00000117009;KMO
ENSG00000102921;N4BP1		ENSG00000117226;GBP3
ENSG00000103257;SLC7A5		ENSG00000117228;GBP1
ENSG00000103642;LACTB		ENSG00000117475;BLZF1
ENSG00000103966;EHD4		ENSG00000118503;TNFAIP3
ENSG00000104093;DMXL2		ENSG00000119508;NR4A3
ENSG00000104112;SCG3		ENSG00000119917;IFIT3
ENSG00000104154;SLC30A4		ENSG00000119922;IFIT2
ENSG00000104312;RIPK2		ENSG00000120217;CD274
ENSG00000104320;NBN		ENSG00000120242;IFNA8
ENSG00000104432;IL7		ENSG00000120337;TNFSF18
ENSG00000104825;NFKBIB		ENSG00000121060;TRIM25
ENSG00000104856;RELB		ENSG00000121236;TRIM6
ENSG00000104885;DOT1L		ENSG00000121380;BCL2L14
ENSG00000104951;IL4I1		ENSG00000121858;TNFSF10
ENSG00000105246;EBI3		ENSG00000122643;NT5C3A
ENSG00000105402;NAPA		ENSG00000122729;ACO1
ENSG00000105509;HAS1		ENSG00000123609;NMI
ENSG00000105559;PLEKHA4		ENSG00000123610;TNFAIP6
ENSG00000105642;KCNN1		ENSG00000123685;BATF3
ENSG00000105771;SMG9		ENSG00000123700;KCNJ2
ENSG00000105855;ITGB8		ENSG00000124201;ZNFX1
ENSG00000105967;TFEC		ENSG00000124762;CDKN1A
ENSG00000105976;MET		ENSG00000125148;MT2A
ENSG00000106785;TRIM14		ENSG00000125347;IRF1
ENSG00000106803;SEC61B		ENSG00000125355;TMEM255A
ENSG00000107020;PLGRKT		ENSG00000125384;PTGER2
ENSG00000107201;DDX58		ENSG00000125462;C1orf61
ENSG00000107968;MAP3K8		ENSG00000125538;IL1B
ENSG00000108292;MLLT6		ENSG00000126709;IFI6
ENSG00000108342;CSF3		ENSG00000127666;TICAM1
ENSG00000108375;RNF43		ENSG00000128604;IRF5
ENSG00000108688;CCL7		ENSG00000129667;RHBDF2
ENSG00000108691;CCL2		ENSG00000130589;HELZ2
ENSG00000108700;CCL8		ENSG00000130812;ANGPTL6
ENSG00000108702;CCL1		ENSG00000130813;C19orf66
ENSG00000108771;DHX58		ENSG00000131203;IDO1
ENSG00000109320;NFKB1		ENSG00000131797;CLUHP3
ENSG00000110047;EHD1		ENSG00000131979;GCH1
ENSG00000110436;SLC1A2		ENSG00000132109;TRIM21
ENSG00000110446;SLC15A3		ENSG00000132256;TRIM5
ENSG00000110756;HPS5		ENSG00000132530;XAF1
ENSG00000110848;CD69		ENSG00000132669;RIN2
ENSG00000110911;SLC11A2		ENSG00000134321;RSAD2
ENSG00000110944;IL23A		ENSG00000134326;CMPK2
ENSG00000111331;OAS3		ENSG00000134470;IL15RA
ENSG00000111335;OAS2		ENSG00000134716;CYP2J2
ENSG00000111846;GCNT2		ENSG00000135114;OASL
ENSG00000112096;SOD2		ENSG00000135148;TRAFD1
ENSG00000112149;CD83		ENSG00000135535;CD164
ENSG00000112531;QKI		ENSG00000135540;NHSL1
ENSG00000113615;SEC24A		ENSG00000135604;STX11
ENSG00000114251;WNT5A		ENSG00000136048;DRAM1
ENSG00000114737;CISH		ENSG00000136147;PHF11
ENSG00000115008;IL1A		ENSG00000136244;IL6
ENSG00000115009;CCL20		ENSG00000136514;RTP4
ENSG00000115267;IFIH1		ENSG00000136560;TANK
ENSG00000115919;KYNU		ENSG00000136689;IL1RN
ENSG00000115956;PLEK		ENSG00000137200;CMTR1
ENSG00000116044;NFE2L2		ENSG00000137628;DDX60
ENSG00000116514;RNF19B		ENSG00000137752;CASP1
ENSG00000116574;RHOU		ENSG00000137936;BCAR3
ENSG00000116663;FBXO6		ENSG00000137959;IFI44L
ENSG00000117009;KMO		ENSG00000137965;IFI44
ENSG00000117226;GBP3		ENSG00000138035;PNPT1
ENSG00000117228;GBP1		ENSG00000138166;DUSP5
ENSG00000117525;F3		ENSG00000138376;BARD1
ENSG00000117560;FASLG		ENSG00000138496;PARP9
ENSG00000117594;HSD11B1		ENSG00000138646;HERC5
ENSG00000118257;NRP2		ENSG00000138670;RASGEF1B
ENSG00000118322;ATP10B		ENSG00000138755;CXCL9
ENSG00000118503;TNFAIP3		ENSG00000139572;GPR84
ENSG00000118707;TGIF2		ENSG00000140280;LYSMD2
ENSG00000119508;NR4A3		ENSG00000140464;PML
ENSG00000119917;IFIT3		ENSG00000141574;SECTM1
ENSG00000119922;IFIT2		ENSG00000141664;ZCCHC2
ENSG00000120217;CD274		ENSG00000141753;IGFBP4
ENSG00000121060;TRIM25		ENSG00000142961;MOB3C
ENSG00000121380;BCL2L14		ENSG00000143061;IGSF3
ENSG00000121594;CD80		ENSG00000143344;RGL1
ENSG00000121797;CCRL2		ENSG00000144655;CSRNP1
ENSG00000121858;TNFSF10		ENSG00000144802;NFKBIZ
ENSG00000122641;INHBA		ENSG00000145365;TIFA
ENSG00000122729;ACO1		ENSG00000146232;NFKBIE
ENSG00000122861;PLAU		ENSG00000146409;SLC18B1
ENSG00000123240;OPTN		ENSG00000150961;SEC24D
ENSG00000123609;NMI		ENSG00000151470;C4orf33
ENSG00000123610;TNFAIP6		ENSG00000152229;PSTPIP2
ENSG00000123685;BATF3		ENSG00000152778;IFIT5
ENSG00000123700;KCNJ2		ENSG00000154642;C21orf91
ENSG00000124102;PI3		ENSG00000155158;TTC39B
ENSG00000124145;SDC4		ENSG00000155363;MOV10
ENSG00000124201;ZNFX1		ENSG00000155629;PIK3AP1
ENSG00000124449;IRGC		ENSG00000156127;BATF
ENSG00000125148;MT2A		ENSG00000157601;MX1
ENSG00000125384;PTGER2		ENSG00000160710;ADAR
ENSG00000125462;C1orf61		ENSG00000160932;LY6E
ENSG00000125538;IL1B		ENSG00000162645;GBP2
ENSG00000125726;CD70		ENSG00000162692;VCAM1
ENSG00000125730;C3		ENSG00000162711;NLRP3
ENSG00000125731;SH2D3A		ENSG00000162772;ATF3
ENSG00000125733;TRIP10		ENSG00000163565;IFI16
ENSG00000125734;GPR108		ENSG00000163659;TIPARP
ENSG00000126353;CCR7		ENSG00000163661;PTX3
ENSG00000126561;STAT5A		ENSG00000163840;DTX3L
ENSG00000126709;IFI6		ENSG00000163874;ZC3H12A
ENSG00000127124;HIVEP3		ENSG00000164342;TLR3
ENSG00000127481;UBR4		ENSG00000164430;MB21D1
ENSG00000127666;TICAM1		ENSG00000164691;TAGAP
ENSG00000128271;ADORA2A		ENSG00000165997;ARL5B
ENSG00000128512;DOCK4		ENSG00000166016;ABTB2
ENSG00000129667;RHBDF2		ENSG00000166750;SLFN5
ENSG00000129673;AANAT		ENSG00000166889;PATL1
ENSG00000130066;SAT1		ENSG00000168062;BATF2
ENSG00000130164;LDLR		ENSG00000168394;TAP1
ENSG00000130589;HELZ2		ENSG00000168811;IL12A
ENSG00000130812;ANGPTL6		ENSG00000169245;CXCL10
ENSG00000130813;C19orf66		ENSG00000169248;CXCL11
ENSG00000131203;IDO1		ENSG00000169679;BUB1
ENSG00000131323;TRAF3		ENSG00000169871;TRIM56
ENSG00000131797;CLUHP3		ENSG00000170365;SMAD1
ENSG00000131979;GCH1		ENSG00000170581;STAT2
ENSG00000132109;TRIM21		ENSG00000171729;TMEM51
ENSG00000132256;TRIM5		ENSG00000172183;ISG20
ENSG00000132530;XAF1		ENSG00000173193;PARP14
ENSG00000132669;RIN2		ENSG00000173786;CNP
ENSG00000134070;IRAK2		ENSG00000173821;RNF213
ENSG00000134321;RSAD2		ENSG00000174171;RP11-23P13.6
ENSG00000134326;CMPK2		ENSG00000174944;P2RY14
ENSG00000134460;IL2RA		ENSG00000177294;FBXO39
ENSG00000134470;IL15RA		ENSG00000177409;SAMD9L
ENSG00000135114;OASL		ENSG00000178685;PARP10
ENSG00000135604;STX11		ENSG00000180628;PCGF5
ENSG00000136048;DRAM1		ENSG00000181381;DDX60L
ENSG00000136059;VILL		ENSG00000183486;MX2
ENSG00000136147;PHF11		ENSG00000183785;TUBA8
ENSG00000136244;IL6		ENSG00000184557;SOCS3
ENSG00000136367;ZFHX2		ENSG00000185433;LINC00158
ENSG00000136514;RTP4		ENSG00000185436;IFNLR1
ENSG00000136560;TANK		ENSG00000185507;IRF7
ENSG00000136603;SKIL		ENSG00000185745;IFIT1
ENSG00000136634;IL10		ENSG00000186806;VSIG10L
ENSG00000136688;IL36G		ENSG00000186818;LILRB4
ENSG00000136689;IL1RN		ENSG00000188313;PLSCR1
ENSG00000136960;ENPP2		ENSG00000196116;TDRD7
ENSG00000137312;FLOT1		ENSG00000196141;SPATS2L
ENSG00000137507;LRRC32		ENSG00000196684;HSH2D
ENSG00000137869;CYP19A1		ENSG00000196954;CASP4
ENSG00000137959;IFI44L		ENSG00000197122;SRC
ENSG00000137965;IFI44		ENSG00000197536;C5orf56
ENSG00000138035;PNPT1		ENSG00000197646;PDCD1LG2
ENSG00000138166;DUSP5		ENSG00000198604;BAZ1A
ENSG00000138496;PARP9		ENSG00000198673;FAM19A2
ENSG00000138600;SPPL2A		ENSG00000204397;CARD16
ENSG00000138646;HERC5		ENSG00000205045;SLFN12L
ENSG00000138670;RASGEF1B		ENSG00000213689;TREX1
ENSG00000138821;SLC39A8		ENSG00000225075;RP11-426L16.3
ENSG00000139572;GPR84		ENSG00000226979;LTA
ENSG00000139899;CBLN3		ENSG00000228318;AP001610.5
ENSG00000140280;LYSMD2		ENSG00000229974;AC083862.1
ENSG00000140379;BCL2A1		ENSG00000233875;RP11-61L14.6
ENSG00000140464;PML		ENSG00000233975;RP11-288L9.1
ENSG00000140511;HAPLN3		ENSG00000234127;TRIM26
ENSG00000141384;TAF4B		ENSG00000234883;MIR155HG
ENSG00000141968;VAV1		ENSG00000235724;AC009299.2
ENSG00000142627;EPHA2		ENSG00000235862;RP11-338C15.5
ENSG00000142961;MOB3C		ENSG00000249934;RP11-466G12.3
ENSG00000143061;IGSF3		ENSG00000253522;MIR146A
ENSG00000143067;ZNF697		ENSG00000254287;RP11-44K6.4
ENSG00000143466;IKBKE		ENSG00000255139;AP000442.1
ENSG00000144597;EAF1		ENSG00000255337;RP11-315O6.1
ENSG00000144655;CSRNP1		ENSG00000258659;TRIM34
ENSG00000144802;NFKBIZ		ENSG00000261267;RP11-44I10.3
ENSG00000144837;PLA1A		ENSG00000261618;RP11-79H23.3
ENSG00000145901;TNIP1		ENSG00000261879;RP11-333E1.1
ENSG00000146232;NFKBIE		ENSG00000268061;NAPA-AS1
ENSG00000146278;PNRC1		ENSG00000269902;RP6-99M1.3
ENSG00000146457;WTAP		ENSG00000270069;RP6-99M1.2
ENSG00000147168;IL2RG		ENSG00000271913;RP1-111C20.4
ENSG00000148346;LCN2		ENSG00000105649;RAB3A
ENSG00000148737;TCF7L2		ENSG00000116741;RGS2
ENSG00000148926;ADM		ENSG00000143878;RHOB
ENSG00000149289;ZC3H12C		ENSG00000171596;NMUR1
ENSG00000150347;ARID5B		ENSG00000197355;UAP1L1
ENSG00000150782;IL18		ENSG00000198324;FAM109A
ENSG00000150977;RILPL2		ENSG00000267580;CTD-2540B15.11
ENSG00000151694;ADAM17
ENSG00000152229;PSTPIP2
ENSG00000152766;ANKRD22
ENSG00000152778;IFIT5
ENSG00000153898;MCOLN2
ENSG00000154548;SRSF12
ENSG00000154640;BTG3
ENSG00000154642;C21orf91
ENSG00000155096;AZIN1
ENSG00000155130;MARCKS
ENSG00000155307;SAMSN1
ENSG00000155363;MOV10
ENSG00000155629;PIK3AP1
ENSG00000156127;BATF
ENSG00000156860;FBRS
ENSG00000157350;ST3GAL2
ENSG00000157557;ETS2
ENSG00000157601;MX1
ENSG00000158286;RNF207
ENSG00000158470;B4GALT5
ENSG00000159166;LAD1
ENSG00000160271;RALGDS
ENSG00000160326;SLC2A6
ENSG00000160716;CHRNB2
ENSG00000160932;LY6E
ENSG00000161791;FMNL3
ENSG00000162645;GBP2
ENSG00000162692;VCAM1
ENSG00000162711;NLRP3
ENSG00000162772;ATF3
ENSG00000162888;C1orf147
ENSG00000162924;REL
ENSG00000163121;NEURL3
ENSG00000163565;IFI16
ENSG00000163660;CCNL1
ENSG00000163661;PTX3
ENSG00000163739;CXCL1
ENSG00000163840;DTX3L
ENSG00000163874;ZC3H12A
ENSG00000164236;ANKRD33B
ENSG00000164430;MB21D1
ENSG00000164691;TAGAP
ENSG00000165168;CYBB
ENSG00000165685;TMEM52B
ENSG00000165995;CACNB2
ENSG00000165997;ARL5B
ENSG00000166128;RAB8B
ENSG00000166523;CLEC4E
ENSG00000166527;CLEC4D
ENSG00000166750;SLFN5
ENSG00000166889;PATL1
ENSG00000166920;C15orf48
ENSG00000166949;SMAD3
ENSG00000167604;NFKBID
ENSG00000168062;BATF2
ENSG00000168374;ARF4
ENSG00000168389;MFSD2A
ENSG00000168994;PXDC1
ENSG00000169245;CXCL10
ENSG00000169248;CXCL11
ENSG00000169429;IL8
ENSG00000169504;CLIC4
ENSG00000170525;PFKFB3
ENSG00000170542;SERPINB9
ENSG00000170581;STAT2
ENSG00000171049;FPR2
ENSG00000171051;FPR1
ENSG00000171223;JUNB
ENSG00000171552;BCL2L1
ENSG00000171860;C3AR1
ENSG00000172183;ISG20
ENSG00000172724;CCL19
ENSG00000173039;RELA
ENSG00000173193;PARP14
ENSG00000173391;OLR1
ENSG00000173451;THAP2
ENSG00000173786;CNP
ENSG00000173821;RNF213
ENSG00000173846;PLK3
ENSG00000174171;RP11-23P13.6
ENSG00000174485;DENND4A
ENSG00000176597;B3GNT5
ENSG00000177294;FBXO39
ENSG00000177535;OR2B11
ENSG00000178685;PARP10
ENSG00000178764;ZHX2
ENSG00000178803;ADORA2A-AS1
ENSG00000178860;MSC
ENSG00000179362;HMGN2P46
ENSG00000179388;EGR3
ENSG00000180611;MB21D2
ENSG00000180758;GPR157
ENSG00000181634;TNFSF15
ENSG00000181788;SIAH2
ENSG00000182310;SPACA6P
ENSG00000182541;LIMK2
ENSG00000182957;SPATA13
ENSG00000183473;SSTR3
ENSG00000183486;MX2
ENSG00000183785;TUBA8
ENSG00000184014;DENND5A
ENSG00000184371;CSF1
ENSG00000184557;SOCS3
ENSG00000184588;PDE4B
ENSG00000185022;MAFF
ENSG00000185215;TNFAIP2
ENSG00000185507;IRF7
ENSG00000185745;IFIT1
ENSG00000186088;GSAP
ENSG00000186827;TNFRSF4
ENSG00000186891;TNFRSF18
ENSG00000187595;ZNF385C
ENSG00000188313;PLSCR1
ENSG00000188396;TCTEX1D4
ENSG00000188676;IDO2
ENSG00000188786;MTF1
ENSG00000196116;TDRD7
ENSG00000196684;HSH2D
ENSG00000196878;LAMB3
ENSG00000196917;HCAR1
ENSG00000196954;CASP4
ENSG00000197122;SRC
ENSG00000197142;ACSL5
ENSG00000197329;PELI1
ENSG00000197632;SERPINB2
ENSG00000197646;PDCD1LG2
ENSG00000197818;SLC9A8
ENSG00000198604;BAZ1A
ENSG00000198814;GK
ENSG00000204397;CARD16
ENSG00000204574;ABCF1
ENSG00000205846;CLEC6A
ENSG00000207725;MIR222
ENSG00000207808;MIR27A
ENSG00000207870;MIR221
ENSG00000211445;GPX3
ENSG00000213689;TREX1
ENSG00000213928;IRF9
ENSG00000217644;RP4-803A2.1
ENSG00000221601;RNU4ATAC2P
ENSG00000222009;BTBD19
ENSG00000222047;C10orf55
ENSG00000223662;SAMSN1-AS1
ENSG00000224467;AC009313.1
ENSG00000225075;RP11-426L16.3
ENSG00000226312;CFLAR-AS1
ENSG00000227145;IL21-AS1
ENSG00000227403;AC009299.3
ENSG00000227591;RP1-28O10.1
ENSG00000228079;AC012368.1
ENSG00000228203;RNF144A-AS1
ENSG00000228318;AP001610.5
ENSG00000228509;AC006460.2
ENSG00000229664;RP11-536K7.5
ENSG00000230923;LINC00309
ENSG00000230943;RP11-367G18.1
ENSG00000231865;SIK3-IT1
ENSG00000232810;TNF
ENSG00000233875;RP11-61L14.6
ENSG00000233975;RP11-288L9.1
ENSG00000234127;TRIM26
ENSG00000234883;MIR155HG
ENSG00000235531;RP11-383H13.1
ENSG00000235724;AC009299.2
ENSG00000235862;RP11-338C15.5
ENSG00000235910;APOA1-AS
ENSG00000236065;RP1-117O3.2
ENSG00000237499;RP11-356I2.4
ENSG00000237976;RP11-126K1.6
ENSG00000237980;RP11-338C15.3
ENSG00000238005;RP11-443B7.1
ENSG00000239300;RP11-400L8.2
ENSG00000243440;AF165138.7
ENSG00000243649;CFB
ENSG00000244405;ETV5
ENSG00000245080;MIR3150A
ENSG00000247317;RP11-273G15.2
ENSG00000249738;AC008697.1
ENSG00000249786;EAF1-AS1
ENSG00000249934;RP11-466G12.3
ENSG00000251136;RP11-37B2.1
ENSG00000253320;KB-1507C5.2
ENSG00000253522;MIR146A
ENSG00000253663;NPM1P52
ENSG00000254087;LYN
ENSG00000254281;KB-1507C5.4
ENSG00000254287;RP11-44K6.4
ENSG00000255092;RP11-58K22.4
ENSG00000255139;AP000442.1
ENSG00000255443;RP1-68D18.4
ENSG00000255521;RP4-607I7.1
ENSG00000255929;RP11-867G2.8
ENSG00000258137;RP11-753H16.3
ENSG00000258227;CLEC5A
ENSG00000258407;RP11-300J18.2
ENSG00000258667;HIF1A-AS2
ENSG00000259668;RP11-707P17.2
ENSG00000260929;RP11-327F22.1
ENSG00000261267;RP11-44I10.3
ENSG00000261618;RP11-79H23.3
ENSG00000261644;RP11-327F22.2
ENSG00000263975;CTB-58E17.9
ENSG00000264133;AC006953.1
ENSG00000266040;CTB-58E17.3
ENSG00000267365;KCNJ2-AS1
ENSG00000267737;AC061992.2
ENSG00000268061;NAPA-AS1
ENSG00000269089;AP003733.1
ENSG00000269902;RP6-99M1.3
ENSG00000270069;RP6-99M1.2
ENSG00000270599;RP11-324O2.6
ENSG00000271786;RP11-139J15.7
ENSG00000271913;RP1-111C20.4
ENSG00000272198;RP11-309G3.3
ENSG00000273129;RP5-973M2.2
ENSG00000004799;PDK4
ENSG00000005238;FAM214B
ENSG00000006459;KDM7A
ENSG00000006534;ALDH3B1
ENSG00000008516;MMP25
ENSG00000011198;ABHD5
ENSG00000019991;HGF
ENSG00000035862;TIMP2
ENSG00000069424;KCNAB2
ENSG00000070182;SPTB
ENSG00000070413;DGCR2
ENSG00000071967;CYBRD1
ENSG00000072954;TMEM38A
ENSG00000073737;DHRS9
ENSG00000077420;APBB1IP
ENSG00000089505;CMTM1
ENSG00000092067;CEBPE
ENSG00000100036;SLC35E4
ENSG00000100605;ITPK1
ENSG00000101493;ZNF516
ENSG00000102010;BMX
ENSG00000102032;RENBP
ENSG00000103066;PLA2G15
ENSG00000103490;PYCARD
ENSG00000104687;GSR
ENSG00000105514;RAB3D
ENSG00000105612;DNASE2
ENSG00000106799;TGFBR1
ENSG00000108840;HDAC5
ENSG00000109062;SLC9A3R1
ENSG00000110395;CBL
ENSG00000110876;SELPLG
ENSG00000114026;OGG1
ENSG00000114268;PFKFB4
ENSG00000114626;ABTB1
ENSG00000114853;ZBTB47
ENSG00000117139;KDM5B
ENSG00000117984;CTSD
ENSG00000118898;PPL
ENSG00000119408;NEK6
ENSG00000120708;TGFBI
ENSG00000121807;CCR2
ENSG00000122025;FLT3
ENSG00000123384;LRP1
ENSG00000123405;NFE2
ENSG00000123643;SLC36A1
ENSG00000124313;IQSEC2
ENSG00000124782;RREB1
ENSG00000125772;GPCPD1
ENSG00000125871;MGME1
ENSG00000126822;PLEKHG3
ENSG00000127824;TUBA4A
ENSG00000128594;LRRC4
ENSG00000129657;SEC14L1
ENSG00000130150;MOSPD2
ENSG00000130167;TSPAN16
ENSG00000131242;RAB11FIP4
ENSG00000131969;ABHD12B
ENSG00000132405;TBC1D14
ENSG00000133246;PRAM1
ENSG00000133808;MICALCL
ENSG00000133816;MICAL2
ENSG00000134072;CAMK1
ENSG00000134152;KATNBL1
ENSG00000134222;PSRC1
ENSG00000134698;AGO4
ENSG00000134955;SLC37A2
ENSG00000135083;CCNJL
ENSG00000135218;CD36
ENSG00000136404;TM6SF1
ENSG00000137642;SORL1
ENSG00000138061;CYP1B1
ENSG00000138449;SLC40A1
ENSG00000138463;DIRC2
ENSG00000139436;GIT2
ENSG00000140368;PSTPIP1
ENSG00000140848;CPNE2
ENSG00000140932;CMTM2
ENSG00000142046;TMEM91
ENSG00000143815;LBR
ENSG00000143878;RHOB
ENSG00000146094;DOK3
ENSG00000146373;RNF217
ENSG00000146592;CREB5
ENSG00000147459;DOCK5
ENSG00000148411;NACC2
ENSG00000149573;MPZL2
ENSG00000151893;CACUL1
ENSG00000152380;FAM151B
ENSG00000153179;RASSF3
ENSG00000154035;C17orf103
ENSG00000154589;LY96
ENSG00000156675;RAB11FIP1
ENSG00000157107;FCHO2
ENSG00000160588;MPZL3
ENSG00000160593;AMICA1
ENSG00000160703;NLRX1
ENSG00000161638;ITGA5
ENSG00000161714;PLCD3
ENSG00000162881;OXER1
ENSG00000163235;TGFA
ENSG00000163393;SLC22A15
ENSG00000163421;PROK2
ENSG00000163931;TKT
ENSG00000163961;RNF168
ENSG00000164125;FAM198B
ENSG00000164530;PI16
ENSG00000165071;TMEM71
ENSG00000165626;BEND7
ENSG00000165801;ARHGEF40
ENSG00000165879;FRAT1
ENSG00000165886;UBTD1
ENSG00000165959;CLMN
ENSG00000166046;TCP11L2
ENSG00000166145;SPINT1
ENSG00000167065;DUSP18
ENSG00000167264;DUS2
ENSG00000168807;SNTB2
ENSG00000169087;HSPBAP1
ENSG00000169220;RGS14
ENSG00000169413;RNASE6
ENSG00000172367;PDZD3
ENSG00000172375;C2CD2L
ENSG00000172830;SSH3
ENSG00000173868;PHOSPHO1
ENSG00000174130;TLR6
ENSG00000177666;PNPLA2
ENSG00000178789;CD300LB
ENSG00000179163;FUCA1
ENSG00000179361;ARID3B
ENSG00000180573;HIST1H2AC
ENSG00000180871;CXCR2
ENSG00000180891;CUEDC1
ENSG00000181036;FCRL6
ENSG00000181220;ZNF746
ENSG00000181444;ZNF467
ENSG00000182578;CSF1R
ENSG00000184060;ADAP2
ENSG00000186529;CYP4F3
ENSG00000187164;KIAA1598
ENSG00000187796;CARD9
ENSG00000188305;C19orf35
ENSG00000188895;MSL1
ENSG00000196074;SYCP2
ENSG00000196227;FAM217B
ENSG00000196549;MME
ENSG00000196866;HIST1H2AD
ENSG00000197081;IGF2R
ENSG00000197601;FAR1
ENSG00000198740;ZNF652
ENSG00000198909;MAP3K3
ENSG00000198925;ATG9A
ENSG00000204131;NHSL2
ENSG00000205181;LINC00654
ENSG00000205269;TMEM170B
ENSG00000215114;UBXN2B
ENSG00000217555;CKLF
ENSG00000224195;RP11-574K11.5
ENSG00000232284;GNG12-AS1
ENSG00000232295;RP11-154D6.1
ENSG00000232334;RP11-47G11.2
ENSG00000233901;RP11-65J3.1
ENSG00000236540;AC006547.13
ENSG00000240527;RP11-429G19.3
ENSG00000248712;CCDC153
ENSG00000250510;GPR162
ENSG00000258449;RP11-713N11.4
ENSG00000259307;PLCB2-AS1
ENSG00000259330;LINC00984
ENSG00000261416;RP11-455F5.5
ENSG00000261971;RP11-473M20.7
ENSG00000266036;MIR3615
ENSG00000267576;CTC-510F12.6
ENSG00000267580;CTD-2540B15.11
ENSG00000267990;CTD-3187F8.15
ENSG00000272953;RP11-1275H24.2
