## Supplementary Table 6 for "Primate innate immune responses to bacterial and viral pathogens reveals an evolutionary trade-off between strength and specificity"

### Sheet: LPS.4
pathway.No.	divergence scores	p.value	neg.log10.p.value	significance	pathways
1	0.467695	0.0397368	1.40081	non_sig	HALLMARK_TNFA_SIGNALING_VIA_NFKB
2	0.31466	0.506622	0.295316	non_sig	HALLMARK_HYPOXIA
3	0.471087	0.368215	0.433899	non_sig	HALLMARK_CHOLESTEROL_HOMEOSTASIS
4	0.265899	0.721704	0.141641	non_sig	HALLMARK_MITOTIC_SPINDLE
5	0.357534	0.156997	0.804109	non_sig	HALLMARK_WNT_BETA_CATENIN_SIGNALING
6	0.235882	0.762257	0.117899	non_sig	HALLMARK_TGF_BETA_SIGNALING
7	0.49675	0.0509737	1.29265	non_sig	HALLMARK_IL6_JAK_STAT3_SIGNALING
8	0.214473	0.818992	0.0867203	non_sig	HALLMARK_DNA_REPAIR
9	0.19797	0.925919	0.0334271	non_sig	HALLMARK_G2M_CHECKPOINT
10	0.461162	0.00485043	2.31422	sig	HALLMARK_APOPTOSIS
11	0.340375	0.925577	0.0335872	non_sig	HALLMARK_NOTCH_SIGNALING
12	0.277485	0.623338	0.205276	non_sig	HALLMARK_ADIPOGENESIS
13	0.369885	0.314223	0.502762	non_sig	HALLMARK_ESTROGEN_RESPONSE_EARLY
14	0.358928	0.448193	0.348535	non_sig	HALLMARK_ESTROGEN_RESPONSE_LATE
15	0.294035	0.295334	0.529687	non_sig	HALLMARK_ANDROGEN_RESPONSE
16	0.32554	0.11895	0.924636	non_sig	HALLMARK_MYOGENESIS
17	0.187024	0.802171	0.0957328	non_sig	HALLMARK_PROTEIN_SECRETION
18	0.696532	1.58492e-07	6.79999	sig	HALLMARK_INTERFERON_ALPHA_RESPONSE
19	0.575078	1.22904e-07	6.91043	sig	HALLMARK_INTERFERON_GAMMA_RESPONSE
20	0.373435	0.0153506	1.81388	non_sig	HALLMARK_APICAL_JUNCTION
21	0.224223	0.0478132	1.32045	non_sig	HALLMARK_APICAL_SURFACE
22	0.397641	0.50958	0.292788	non_sig	HALLMARK_HEDGEHOG_SIGNALING
23	0.440897	0.298033	0.525735	non_sig	HALLMARK_COMPLEMENT
24	0.155948	0.0663807	1.17796	non_sig	HALLMARK_UNFOLDED_PROTEIN_RESPONSE
25	0.320974	0.0289866	1.5378	non_sig	HALLMARK_PI3K_AKT_MTOR_SIGNALING
26	0.299587	0.0811532	1.09069	non_sig	HALLMARK_MTORC1_SIGNALING
27	0.196654	0.827813	0.0820678	non_sig	HALLMARK_E2F_TARGETS
28	0.149079	0.0885664	1.05273	non_sig	HALLMARK_MYC_TARGETS_V1
29	0.175205	0.910108	0.0409072	non_sig	HALLMARK_MYC_TARGETS_V2
30	0.550395	0.00210661	2.67642	sig	HALLMARK_EPITHELIAL_MESENCHYMAL_TRANSITION
31	0.561547	0.239387	0.620899	non_sig	HALLMARK_INFLAMMATORY_RESPONSE
32	0.412852	0.0179712	1.74542	non_sig	HALLMARK_XENOBIOTIC_METABOLISM
33	0.299156	0.630973	0.199989	non_sig	HALLMARK_FATTY_ACID_METABOLISM
34	0.220749	0.692834	0.15937	non_sig	HALLMARK_OXIDATIVE_PHOSPHORYLATION
35	0.311704	0.957554	0.0188366	non_sig	HALLMARK_GLYCOLYSIS
36	0.26239	0.367398	0.434863	non_sig	HALLMARK_REACTIVE_OXIGEN_SPECIES_PATHWAY
37	0.273407	0.961391	0.0171002	non_sig	HALLMARK_P53_PATHWAY
38	0.31508	0.74843	0.125849	non_sig	HALLMARK_UV_RESPONSE_UP
39	0.191789	0.205835	0.68648	non_sig	HALLMARK_UV_RESPONSE_DN
40	0.921478	0.33838	0.470595	non_sig	HALLMARK_ANGIOGENESIS
41	0.28574	0.823683	0.08424	non_sig	HALLMARK_HEME_METABOLISM
42	0.33025	0.499811	0.301194	non_sig	HALLMARK_COAGULATION
43	0.395367	0.0844353	1.07348	non_sig	HALLMARK_IL2_STAT5_SIGNALING
44	0.502225	0.322394	0.491613	non_sig	HALLMARK_BILE_ACID_METABOLISM
45	0.310464	0.339153	0.469604	non_sig	HALLMARK_PEROXISOME
46	0.42813	0.00441344	2.35522	sig	HALLMARK_ALLOGRAFT_REJECTION
47	0.230248	0.612322	0.21302	non_sig	HALLMARK_SPERMATOGENESIS
48	0.367832	0.532616	0.273586	non_sig	HALLMARK_KRAS_SIGNALING_UP
49	0.376481	0.490752	0.309138	non_sig	HALLMARK_KRAS_SIGNALING_DN
50	-0.00531206	0.0322764	1.49112	non_sig	HALLMARK_PANCREAS_BETA_CELLS

### Sheet: LPS.24
pathway.No.	divergence scores	p.value	neg.log10.p.value	significance	pathways
1	0.361028	0.101139	0.99508	non_sig	HALLMARK_TNFA_SIGNALING_VIA_NFKB
2	0.201863	0.709586	0.148995	non_sig	HALLMARK_HYPOXIA
3	0.360943	0.144358	0.84056	non_sig	HALLMARK_CHOLESTEROL_HOMEOSTASIS
4	0.121208	0.615698	0.210633	non_sig	HALLMARK_MITOTIC_SPINDLE
5	0.322833	0.550253	0.259437	non_sig	HALLMARK_WNT_BETA_CATENIN_SIGNALING
6	0.127919	0.619051	0.208274	non_sig	HALLMARK_TGF_BETA_SIGNALING
7	0.454522	0.159069	0.798413	non_sig	HALLMARK_IL6_JAK_STAT3_SIGNALING
8	0.153134	0.737771	0.132078	non_sig	HALLMARK_DNA_REPAIR
9	0.114555	0.951052	0.0217959	non_sig	HALLMARK_G2M_CHECKPOINT
10	0.238855	0.597088	0.223961	non_sig	HALLMARK_APOPTOSIS
11	0.332099	0.296251	0.528341	non_sig	HALLMARK_NOTCH_SIGNALING
12	0.20133	0.238876	0.621827	non_sig	HALLMARK_ADIPOGENESIS
13	0.229454	0.788467	0.103216	non_sig	HALLMARK_ESTROGEN_RESPONSE_EARLY
14	0.152806	0.198934	0.701291	non_sig	HALLMARK_ESTROGEN_RESPONSE_LATE
15	0.227494	0.80551	0.0939289	non_sig	HALLMARK_ANDROGEN_RESPONSE
16	0.243001	0.676373	0.169814	non_sig	HALLMARK_MYOGENESIS
17	0.12111	0.92892	0.0320217	non_sig	HALLMARK_PROTEIN_SECRETION
18	0.0285211	3.16927e-06	5.49904	sig	HALLMARK_INTERFERON_ALPHA_RESPONSE
19	0.120907	0.000106109	3.97425	sig	HALLMARK_INTERFERON_GAMMA_RESPONSE
20	0.245273	0.128697	0.89043	non_sig	HALLMARK_APICAL_JUNCTION
21	0.157044	0.34332	0.464301	non_sig	HALLMARK_APICAL_SURFACE
22	0.0555564	0.267413	0.572817	non_sig	HALLMARK_HEDGEHOG_SIGNALING
23	0.342599	0.847709	0.0717534	non_sig	HALLMARK_COMPLEMENT
24	0.115069	0.843982	0.073667	non_sig	HALLMARK_UNFOLDED_PROTEIN_RESPONSE
25	0.193667	0.567541	0.246003	non_sig	HALLMARK_PI3K_AKT_MTOR_SIGNALING
26	0.155128	0.817687	0.087413	non_sig	HALLMARK_MTORC1_SIGNALING
27	0.104585	0.60488	0.218331	non_sig	HALLMARK_E2F_TARGETS
28	0.0470763	0.0724098	1.1402	non_sig	HALLMARK_MYC_TARGETS_V1
29	0.232446	0.330689	0.48058	non_sig	HALLMARK_MYC_TARGETS_V2
30	0.324056	0.629649	0.200902	non_sig	HALLMARK_EPITHELIAL_MESENCHYMAL_TRANSITION
31	0.426258	0.258712	0.587183	non_sig	HALLMARK_INFLAMMATORY_RESPONSE
32	0.228693	0.387366	0.411879	non_sig	HALLMARK_XENOBIOTIC_METABOLISM
33	0.148723	0.634744	0.197401	non_sig	HALLMARK_FATTY_ACID_METABOLISM
34	0.0633008	0.0300366	1.52235	non_sig	HALLMARK_OXIDATIVE_PHOSPHORYLATION
35	0.165382	0.659761	0.180614	non_sig	HALLMARK_GLYCOLYSIS
36	0.0757996	0.147752	0.830466	non_sig	HALLMARK_REACTIVE_OXIGEN_SPECIES_PATHWAY
37	0.131625	0.181322	0.741549	non_sig	HALLMARK_P53_PATHWAY
38	0.185835	0.58996	0.229178	non_sig	HALLMARK_UV_RESPONSE_UP
39	0.187521	0.738418	0.131698	non_sig	HALLMARK_UV_RESPONSE_DN
40	0.539929	0.569061	0.244841	non_sig	HALLMARK_ANGIOGENESIS
41	0.278321	0.0707538	1.15025	non_sig	HALLMARK_HEME_METABOLISM
42	0.366235	0.118023	0.928035	non_sig	HALLMARK_COAGULATION
43	0.264589	0.135431	0.868282	non_sig	HALLMARK_IL2_STAT5_SIGNALING
44	0.417216	0.0169446	1.77097	non_sig	HALLMARK_BILE_ACID_METABOLISM
45	0.127409	0.979123	0.0091629	non_sig	HALLMARK_PEROXISOME
46	0.290916	0.941291	0.0262759	non_sig	HALLMARK_ALLOGRAFT_REJECTION
47	0.232266	0.678903	0.168192	non_sig	HALLMARK_SPERMATOGENESIS
48	0.305005	0.963728	0.0160454	non_sig	HALLMARK_KRAS_SIGNALING_UP
49	0.233307	0.641145	0.193043	non_sig	HALLMARK_KRAS_SIGNALING_DN
50	0.161867	0.546129	0.262705	non_sig	HALLMARK_PANCREAS_BETA_CELLS

### Sheet: GARD.4
pathway.No.	divergence scores	p.value	neg.log10.p.value	significance	pathways
1	0.659987	3.65834e-10	9.43672	sig	HALLMARK_TNFA_SIGNALING_VIA_NFKB
2	0.339216	0.0229475	1.63926	non_sig	HALLMARK_HYPOXIA
3	0.373124	0.0685968	1.1637	non_sig	HALLMARK_CHOLESTEROL_HOMEOSTASIS
4	0.243733	0.469342	0.328511	non_sig	HALLMARK_MITOTIC_SPINDLE
5	0.225872	0.922439	0.0350624	non_sig	HALLMARK_WNT_BETA_CATENIN_SIGNALING
6	0.159184	0.409755	0.387476	non_sig	HALLMARK_TGF_BETA_SIGNALING
7	0.519028	0.0214132	1.66932	non_sig	HALLMARK_IL6_JAK_STAT3_SIGNALING
8	0.145319	0.295292	0.529748	non_sig	HALLMARK_DNA_REPAIR
9	0.252577	0.586139	0.232	non_sig	HALLMARK_G2M_CHECKPOINT
10	0.459373	0.00444015	2.3526	sig	HALLMARK_APOPTOSIS
11	0.283203	0.760838	0.118708	non_sig	HALLMARK_NOTCH_SIGNALING
12	0.230471	0.779107	0.108403	non_sig	HALLMARK_ADIPOGENESIS
13	0.187455	0.082292	1.08464	non_sig	HALLMARK_ESTROGEN_RESPONSE_EARLY
14	0.271816	0.536753	0.270226	non_sig	HALLMARK_ESTROGEN_RESPONSE_LATE
15	0.206642	0.695331	0.157808	non_sig	HALLMARK_ANDROGEN_RESPONSE
16	0.202423	0.310158	0.508417	non_sig	HALLMARK_MYOGENESIS
17	0.0830897	0.11562	0.936968	non_sig	HALLMARK_PROTEIN_SECRETION
18	0.603238	4.29521e-07	6.36702	sig	HALLMARK_INTERFERON_ALPHA_RESPONSE
19	0.55195	4.46575e-11	10.3501	sig	HALLMARK_INTERFERON_GAMMA_RESPONSE
20	0.376078	0.102639	0.988688	non_sig	HALLMARK_APICAL_JUNCTION
21	0.099521	0.225154	0.64752	non_sig	HALLMARK_APICAL_SURFACE
22	0.346901	0.541219	0.266627	non_sig	HALLMARK_HEDGEHOG_SIGNALING
23	0.284338	0.264331	0.577853	non_sig	HALLMARK_COMPLEMENT
24	0.219574	0.396518	0.401737	non_sig	HALLMARK_UNFOLDED_PROTEIN_RESPONSE
25	0.243965	0.543246	0.265004	non_sig	HALLMARK_PI3K_AKT_MTOR_SIGNALING
26	0.267138	0.54441	0.264074	non_sig	HALLMARK_MTORC1_SIGNALING
27	0.198519	0.731269	0.135923	non_sig	HALLMARK_E2F_TARGETS
28	0.157536	0.417192	0.379664	non_sig	HALLMARK_MYC_TARGETS_V1
29	0.223727	0.917098	0.0375844	non_sig	HALLMARK_MYC_TARGETS_V2
30	0.309299	0.269599	0.569281	non_sig	HALLMARK_EPITHELIAL_MESENCHYMAL_TRANSITION
31	0.734019	9.68224e-13	12.014	sig	HALLMARK_INFLAMMATORY_RESPONSE
32	0.406514	0.000568042	3.24562	sig	HALLMARK_XENOBIOTIC_METABOLISM
33	0.314695	0.0571054	1.24332	non_sig	HALLMARK_FATTY_ACID_METABOLISM
34	0.187011	0.543966	0.264428	non_sig	HALLMARK_OXIDATIVE_PHOSPHORYLATION
35	0.25674	0.365093	0.437597	non_sig	HALLMARK_GLYCOLYSIS
36	0.194245	0.90779	0.0420146	non_sig	HALLMARK_REACTIVE_OXIGEN_SPECIES_PATHWAY
37	0.342573	0.087542	1.05778	non_sig	HALLMARK_P53_PATHWAY
38	0.245887	0.852986	0.0690581	non_sig	HALLMARK_UV_RESPONSE_UP
39	0.250779	0.906099	0.0428244	non_sig	HALLMARK_UV_RESPONSE_DN
40	0.422655	0.36616	0.436329	non_sig	HALLMARK_ANGIOGENESIS
41	0.260579	0.108587	0.964223	non_sig	HALLMARK_HEME_METABOLISM
42	0.345634	0.781349	0.107155	non_sig	HALLMARK_COAGULATION
43	0.239968	0.615187	0.210993	non_sig	HALLMARK_IL2_STAT5_SIGNALING
44	0.336644	0.247673	0.606121	non_sig	HALLMARK_BILE_ACID_METABOLISM
45	0.248781	0.197873	0.703614	non_sig	HALLMARK_PEROXISOME
46	0.473616	0.000710564	3.1484	sig	HALLMARK_ALLOGRAFT_REJECTION
47	0.181991	0.985162	0.0064925	non_sig	HALLMARK_SPERMATOGENESIS
48	0.387485	0.00539492	2.26802	sig	HALLMARK_KRAS_SIGNALING_UP
49	0.295308	0.67668	0.169617	non_sig	HALLMARK_KRAS_SIGNALING_DN
50	0.139304	0.595688	0.224981	non_sig	HALLMARK_PANCREAS_BETA_CELLS

### Sheet: GARD.24
pathway.No.	divergence scores	p.value	neg.log10.p.value	significance	pathways
1	0.156909	0.234149	0.630508	non_sig	HALLMARK_TNFA_SIGNALING_VIA_NFKB
2	0.154594	0.50334	0.298139	non_sig	HALLMARK_HYPOXIA
3	0.238295	0.917278	0.0374991	non_sig	HALLMARK_CHOLESTEROL_HOMEOSTASIS
4	0.143534	0.924663	0.0340163	non_sig	HALLMARK_MITOTIC_SPINDLE
5	0.313977	0.144282	0.840789	non_sig	HALLMARK_WNT_BETA_CATENIN_SIGNALING
6	0.127975	0.528469	0.276981	non_sig	HALLMARK_TGF_BETA_SIGNALING
7	0.134781	0.015842	1.80019	non_sig	HALLMARK_IL6_JAK_STAT3_SIGNALING
8	0.135992	0.870936	0.060014	non_sig	HALLMARK_DNA_REPAIR
9	0.217991	0.464442	0.333069	non_sig	HALLMARK_G2M_CHECKPOINT
10	0.109054	0.371394	0.430165	non_sig	HALLMARK_APOPTOSIS
11	0.402411	0.123624	0.907896	non_sig	HALLMARK_NOTCH_SIGNALING
12	0.0974348	0.0966702	1.01471	non_sig	HALLMARK_ADIPOGENESIS
13	0.153412	0.987435	0.00549165	non_sig	HALLMARK_ESTROGEN_RESPONSE_EARLY
14	0.117116	0.311019	0.507213	non_sig	HALLMARK_ESTROGEN_RESPONSE_LATE
15	0.171437	0.801892	0.0958839	non_sig	HALLMARK_ANDROGEN_RESPONSE
16	0.166111	0.895473	0.0479473	non_sig	HALLMARK_MYOGENESIS
17	0.0624333	0.138556	0.858374	non_sig	HALLMARK_PROTEIN_SECRETION
18	0.218906	0.467648	0.330081	non_sig	HALLMARK_INTERFERON_ALPHA_RESPONSE
19	0.274017	0.0227938	1.64218	non_sig	HALLMARK_INTERFERON_GAMMA_RESPONSE
20	0.161958	0.796724	0.0986922	non_sig	HALLMARK_APICAL_JUNCTION
21	0.0656255	0.182734	0.738181	non_sig	HALLMARK_APICAL_SURFACE
22	0.0276881	0.127145	0.895699	non_sig	HALLMARK_HEDGEHOG_SIGNALING
23	0.178071	0.264425	0.577698	non_sig	HALLMARK_COMPLEMENT
24	0.13871	0.871795	0.0595855	non_sig	HALLMARK_UNFOLDED_PROTEIN_RESPONSE
25	0.149921	0.842549	0.074405	non_sig	HALLMARK_PI3K_AKT_MTOR_SIGNALING
26	0.148143	0.232956	0.632726	non_sig	HALLMARK_MTORC1_SIGNALING
27	0.158529	0.58129	0.235607	non_sig	HALLMARK_E2F_TARGETS
28	0.0706487	0.174518	0.758161	non_sig	HALLMARK_MYC_TARGETS_V1
29	0.0557603	0.0895479	1.04794	non_sig	HALLMARK_MYC_TARGETS_V2
30	0.233183	0.0818265	1.08711	non_sig	HALLMARK_EPITHELIAL_MESENCHYMAL_TRANSITION
31	0.278465	0.551043	0.258814	non_sig	HALLMARK_INFLAMMATORY_RESPONSE
32	0.209552	0.520638	0.283464	non_sig	HALLMARK_XENOBIOTIC_METABOLISM
33	0.133811	0.674881	0.170773	non_sig	HALLMARK_FATTY_ACID_METABOLISM
34	0.0655813	0.0765844	1.11586	non_sig	HALLMARK_OXIDATIVE_PHOSPHORYLATION
35	0.148306	0.64128	0.192953	non_sig	HALLMARK_GLYCOLYSIS
36	0.0788661	0.346081	0.460822	non_sig	HALLMARK_REACTIVE_OXIGEN_SPECIES_PATHWAY
37	0.172346	0.997929	0.000900429	non_sig	HALLMARK_P53_PATHWAY
38	0.153429	0.954272	0.020328	non_sig	HALLMARK_UV_RESPONSE_UP
39	0.103945	0.375887	0.424943	non_sig	HALLMARK_UV_RESPONSE_DN
40	0.217651	0.801374	0.0961648	non_sig	HALLMARK_ANGIOGENESIS
41	0.173764	0.149124	0.826453	non_sig	HALLMARK_HEME_METABOLISM
42	0.234678	0.839087	0.0761932	non_sig	HALLMARK_COAGULATION
43	0.13361	0.394152	0.404336	non_sig	HALLMARK_IL2_STAT5_SIGNALING
44	0.281899	0.0127929	1.89303	non_sig	HALLMARK_BILE_ACID_METABOLISM
45	0.158144	0.861566	0.0647115	non_sig	HALLMARK_PEROXISOME
46	0.27137	0.645723	0.189954	non_sig	HALLMARK_ALLOGRAFT_REJECTION
47	0.208198	0.330845	0.480376	non_sig	HALLMARK_SPERMATOGENESIS
48	0.193874	0.693244	0.159114	non_sig	HALLMARK_KRAS_SIGNALING_UP
49	0.135879	0.0354741	1.45009	non_sig	HALLMARK_KRAS_SIGNALING_DN
50	0.0655135	0.535821	0.27098	non_sig	HALLMARK_PANCREAS_BETA_CELLS
